# Bayesian machine learning analysis of single-molecule fluorescence colocalization images

**DOI:** 10.1101/2021.09.30.462536

**Authors:** Yerdos A. Ordabayev, Larry J. Friedman, Jeff Gelles, Douglas L. Theobald

**Author notes:** **For correspondence:** (JG); (DLT).

## Abstract

Multi-wavelength single-molecule fluorescence colocalization (CoSMoS) methods allow elucidation of complex biochemical reaction mechanisms. However, analysis of CoSMoS data is intrinsically challenging because of low image signal-to-noise ratios, non-specific surface binding of the fluorescent molecules, and analysis methods that require subjective inputs to achieve accurate results. Here, we use Bayesian probabilistic programming to implement Tapqir, an unsupervised machine learning method that incorporates a holistic, physics-based causal model of CoSMoS data. This method accounts for uncertainties in image analysis due to photon and camera noise, optical non-uniformities, non-specific binding, and spot detection. Rather than merely producing a binary “spot/no spot” classification of unspecified reliability, Tapqir objectively assigns spot classification probabilities that allow accurate downstream analysis of molecular dynamics, thermodynamics, and kinetics. We both quantitatively validate Tapqir performance against simulated CoSMoS image data with known properties and also demonstrate that it implements fully objective, automated analysis of experiment-derived data sets with a wide range of signal, noise, and non-specific binding characteristics.
