## Supplementary data 2 for "Bayesian machine learning analysis of single-molecule fluorescence colocalization images"

### Sheet: Description
	Supplemental Data 1: Varying non-specific binding rate simulation parameters and corresponding fit values
N	Number of on-target AOIs
Nc	Number of control off-target AOIs
F	Number of frames
P	Number of pixels along x- and y-axes of an AOI
height	Spot intensity
width	Spot width
background	Image background
offset	Camera offset
pi	Average target-specific binding probability
lamda	Non-specific binding rate
proximity	Proximity parameter
p(specific)	Average probability of there being any target-specific spot in an AOI image
95% UL	95% CI upper-limit
95% LL	95% CI lower-limit
SNR	Signal-to-noise ratio
MCC	Matthews correlation coefficient
TP	True positives
FN	False negatives
TN	True negatives
FP	False positives

### Sheet: Simulation inputs
	width	gain	pi	lamda	proximity	offset	height	background	N	F	Nc	P
lamda0.01	1.4	7	0.15	0.01	0.2	90	3000	150	5	500	5	14
lamda0.05	1.4	7	0.15	0.05	0.2	90	3000	150	5	500	5	14
lamda0.15	1.4	7	0.15	0.15	0.2	90	3000	150	5	500	5	14
lamda0.5	1.4	7	0.15	0.5	0.2	90	3000	150	5	500	5	14
lamda1	1.4	7	0.15	1	0.2	90	3000	150	5	500	5	14

### Sheet: lamda0.01
	Mean	95% LL	95% UL	True
gain	6.9813	6.9626	7.001	7
proximity	0.207	0.197	0.2168	0.2
lamda	0.0102	0.0075	0.0129	0.01
pi	0.1707	0.1558	0.1845	0.15
Keq	0.2059	0.1845	0.2262
SNR	3.7631			3.7589
MCC	0.9986
Recall	1
Precision	0.9976
TN	2081
FP	1
FN	0
TP	418
p(specific)	0.9998	0.9988	1

### Sheet: lamda0.05
	Mean	95% LL	95% UL	True
gain	7.0062	6.9859	7.0276	7
proximity	0.2062	0.1964	0.2158	0.2
lamda	0.0524	0.0461	0.0588	0.05
pi	0.169	0.1539	0.1829	0.15
Keq	0.2034	0.1818	0.2238
SNR	3.7713			3.7589
MCC	0.9943
Recall	1
Precision	0.9905
TN	2078
FP	4
FN	0
TP	418
p(specific)	0.9992	0.9915	0.9998

### Sheet: lamda0.15
	Mean	95% LL	95% UL	True
gain	7.0151	6.9948	7.0365	7
proximity	0.2119	0.2016	0.222	0.2
lamda	0.1549	0.1441	0.1656	0.15
pi	0.1696	0.1544	0.1835	0.15
Keq	0.2043	0.1826	0.2248
SNR	3.7895			3.7589
MCC	0.9887
Recall	1
Precision	0.9812
TN	2074
FP	8
FN	0
TP	418
p(specific)	0.9975	0.9781	0.9993

### Sheet: lamda0.5
	Mean	95% LL	95% UL	True
gain	7.0598	7.04	7.0807	7
proximity	0.2139	0.2023	0.2249	0.2
lamda	0.4999	0.4823	0.5171	0.5
pi	0.1743	0.1584	0.1889	0.15
Keq	0.2111	0.1882	0.2329
SNR	3.8661			3.7589
MCC	0.9706
Recall	0.9952
Precision	0.9563
TN	2063
FP	19
FN	2
TP	416
p(specific)	0.9926	0.9417	0.9977

### Sheet: lamda1
	Mean	95% LL	95% UL	True
gain	7.0415	7.0217	7.0624	7
proximity	0.2167	0.205	0.228	0.2
lamda	0.9882	0.9608	1.0147	1
pi	0.1722	0.1553	0.1877	0.15
Keq	0.208	0.1839	0.2311
SNR	3.9745			3.7589
MCC	0.9637
Recall	0.9928
Precision	0.9475
TN	2059
FP	23
FN	3
TP	415
p(specific)	0.9868	0.9089	0.9949
