## Supplementary data 3 for "Bayesian machine learning analysis of single-molecule fluorescence colocalization images"

### Sheet: Description
	Supplemental Data 3: Varying intensity (SNR) simulation parameters and corresponding fit values
N	Number of on-target AOIs
Nc	Number of control off-target AOIs
F	Number of frames
P	Number of pixels along x- and y-axes of an AOI
height	Spot intensity
width	Spot width
background	Image background
offset	Camera offset
pi	Average target-specific binding probability
lamda	Non-specific binding rate
proximity	Proximity parameter
p(specific)	Average probability of there being any target-specific spot in an AOI image
95% UL	95% CI upper-limit
95% LL	95% CI lower-limit
SNR	Signal-to-noise ratio
MCC	Matthews correlation coefficient
TP	True positives
FN	False negatives
TN	True negatives
FP	False positives

### Sheet: Simulation inputs
	width	gain	pi	lamda	proximity	offset	height	background	N	F	Nc	P
height300	1.4	7	0.15	0.15	0.2	90	300	150	5	500	5	14
height500	1.4	7	0.15	0.15	0.2	90	500	150	5	500	5	14
height600	1.4	7	0.15	0.15	0.2	90	600	150	5	500	5	14
height750	1.4	7	0.15	0.15	0.2	90	750	150	5	500	5	14
height1000	1.4	7	0.15	0.15	0.2	90	1000	150	5	500	5	14
height1500	1.4	7	0.15	0.15	0.2	90	1500	150	5	500	5	14
height2000	1.4	7	0.15	0.15	0.2	90	2000	150	5	500	5	14
height3000	1.4	7	0.15	0.15	0.2	90	3000	150	5	500	5	14

### Sheet: height300
	Mean	95% LL	95% UL	True
gain	7.0556	7.0353	7.077	7
proximity	0.9644	0.0002	2.4814	0.2
lamda	0.0002	0	0.0006	0.15
pi	0.0002	0	0.0009	0.15
Keq	0.0002	0	0.0009
SNR				0.3759
MCC	0
Recall	0
Precision	0
TN	2082
FP	0
FN	418
TP	0
p(specific)	0	0	0.0001

### Sheet: height500
	Mean	95% LL	95% UL	True
gain	7.0642	7.0444	7.085	7
proximity	0.2265	0.1962	0.2566	0.2
lamda	0.0004	0	0.0009	0.15
pi	0.0209	0.0154	0.0269	0.15
Keq	0.0214	0.0157	0.0276
SNR	0.9902			0.6265
MCC	0.2723
Recall	0.0909
Precision	0.9744
TN	2081
FP	1
FN	380
TP	38
p(specific)	0.0171	0	0.8695

### Sheet: height600
	Mean	95% LL	95% UL	True
gain	7.0756	7.0573	7.0949	7
proximity	0.2488	0.228	0.2691	0.2
lamda	0.0057	0.0037	0.0077	0.15
pi	0.061	0.0521	0.0704	0.15
Keq	0.065	0.0549	0.0757
SNR	0.9776			0.7518
MCC	0.5156
Recall	0.3206
Precision	0.9571
TN	2076
FP	6
FN	284
TP	134
p(specific)	0.113	0.0025	0.9972

### Sheet: height750
	Mean	95% LL	95% UL	True
gain	7.0592	7.0407	7.0787	7
proximity	0.2656	0.2511	0.2795	0.2
lamda	0.0231	0.0192	0.0272	0.15
pi	0.1233	0.1102	0.136	0.15
Keq	0.1407	0.1238	0.1574
SNR	1.0301			0.9397
MCC	0.7927
Recall	0.6986
Precision	0.9637
TN	2071
FP	11
FN	126
TP	292
p(specific)	0.9268	0.0361	0.9996

### Sheet: height1000
	Mean	95% LL	95% UL	True
gain	7.0389	7.0185	7.0603	7
proximity	0.2597	0.2471	0.2718	0.2
lamda	0.0923	0.0839	0.1006	0.15
pi	0.1676	0.1526	0.1815	0.15
Keq	0.2014	0.18	0.2217
SNR	1.2443			1.253
MCC	0.9515
Recall	0.9665
Precision	0.9528
TN	2062
FP	20
FN	14
TP	404
p(specific)	0.9954	0.756	0.9993

### Sheet: height1500
	Mean	95% LL	95% UL	True
gain	7.0187	6.9983	7.0401	7
proximity	0.2323	0.2205	0.2435	0.2
lamda	0.1382	0.1284	0.1479	0.15
pi	0.174	0.1578	0.1889	0.15
Keq	0.2107	0.1874	0.2328
SNR	1.8731			1.8794
MCC	0.9787
Recall	0.9928
Precision	0.9719
TN	2070
FP	12
FN	3
TP	415
p(specific)	0.9965	0.9743	0.9992

### Sheet: height2000
	Mean	95% LL	95% UL	True
gain	7.041	7.0207	7.0624	7
proximity	0.2225	0.2111	0.2334	0.2
lamda	0.1507	0.1405	0.1608	0.15
pi	0.1725	0.1573	0.1866	0.15
Keq	0.2086	0.1867	0.2294
SNR	2.5092			2.5059
MCC	0.9845
Recall	1
Precision	0.9744
TN	2071
FP	11
FN	0
TP	418
p(specific)	0.9969	0.9798	0.9992

### Sheet: height3000
	Mean	95% LL	95% UL	True
gain	7.0151	6.9948	7.0365	7
proximity	0.2119	0.2016	0.222	0.2
lamda	0.1549	0.1441	0.1656	0.15
pi	0.1696	0.1544	0.1835	0.15
Keq	0.2043	0.1826	0.2248
SNR	3.7895			3.7589
MCC	0.9887
Recall	1
Precision	0.9812
TN	2074
FP	8
FN	0
TP	418
p(specific)	0.9975	0.9781	0.9993
