## Supplementary data 4 for "Bayesian machine learning analysis of single-molecule fluorescence colocalization images"

### Sheet: Description
	Supplemental Data 4: No target-specific binding and varying non-specific binding rate simulation parameters and corresponding fit values
N	Number of on-target AOIs
Nc	Number of control off-target AOIs
F	Number of frames
P	Number of pixels along x- and y-axes of an AOI
height	Spot intensity
width	Spot width
background	Image background
offset	Camera offset
pi	Average target-specific binding probability
lamda	Non-specific binding rate
proximity	Proximity parameter
p(specific)	Average probability of there being any target-specific spot in an AOI image
95% UL	95% CI upper-limit
95% LL	95% CI lower-limit
SNR	Signal-to-noise ratio
MCC	Matthews correlation coefficient
TP	True positives
FN	False negatives
TN	True negatives
FP	False positives

### Sheet: Simulation inputs
	width	gain	pi	lamda	proximity	offset	height	background	N	F	Nc	P
negative0.01	1.4	7	0	0.01	0.2	90	3000	150	5	500	5	14
negative0.05	1.4	7	0	0.05	0.2	90	3000	150	5	500	5	14
negative0.15	1.4	7	0	0.15	0.2	90	3000	150	5	500	5	14
negative0.5	1.4	7	0	0.5	0.2	90	3000	150	5	500	5	14
negative1	1.4	7	0	1	0.2	90	3000	150	5	500	5	14

### Sheet: negative0.01
	Mean	95% LL	95% UL	True
gain	6.9961	6.9777	7.0155	7
proximity	2.7884	1.7772	3.8345	0.2
lamda	0.0077	0.0052	0.0102	0.01
pi	0.0045	0.0011	0.0085	0
Keq	0.0045	0.0011	0.0086
SNR	3.6528			3.7589
MCC	0
Recall	0
Precision	0
TN	2487
FP	13
FN	0
TP	0
p(specific)	0	0	0

### Sheet: negative0.05
	Mean	95% LL	95% UL	True
gain	7.0225	7.0024	7.0437	7
proximity	1.0052	0.014	2.2785	0.2
lamda	0.0527	0.0464	0.0591	0.05
pi	0.0013	0	0.0039	0
Keq	0.0013	0	0.0039
SNR				3.7589
MCC	0
Recall	0
Precision	0
TN	2500
FP	0
FN	0
TP	0
p(specific)	0	0	0

### Sheet: negative0.15
	Mean	95% LL	95% UL	True
gain	7.0377	7.0174	7.0591	7
proximity	1.2235	0.1296	2.4785	0.2
lamda	0.1584	0.1481	0.1687	0.15
pi	0.0017	0	0.0056	0
Keq	0.0017	0	0.0056
SNR				3.7589
MCC	0
Recall	0
Precision	0
TN	2500
FP	0
FN	0
TP	0
p(specific)	0	0	0

### Sheet: negative0.5
	Mean	95% LL	95% UL	True
gain	7.0223	7.0019	7.0438	7
proximity	0.9958	0.3006	1.7157	0.2
lamda	0.5012	0.4822	0.5198	0.5
pi	0.0051	0.0002	0.0116	0
Keq	0.0051	0.0002	0.0117
SNR				3.7589
MCC	0
Recall	0
Precision	0
TN	2500
FP	0
FN	0
TP	0
p(specific)	0	0	0

### Sheet: negative1
	Mean	95% LL	95% UL	True
gain	7.0249	7.005	7.0459	7
proximity	1.4699	0.3364	2.7377	0.2
lamda	0.9893	0.9629	1.0147	1
pi	0.0045	0	0.0142	0
Keq	0.0045	0	0.0144
SNR				3.7589
MCC	0
Recall	0
Precision	0
TN	2500
FP	0
FN	0
TP	0
p(specific)	0	0	0
