## Supplementary data 6 for "Bayesian machine learning analysis of single-molecule fluorescence colocalization images"

### Sheet: Description
	Supplemental Data 6: Varying proximity simulation parameters and corresponding fit values
N	Number of on-target AOIs
Nc	Number of control off-target AOIs
F	Number of frames
P	Number of pixels along x- and y-axes of an AOI
height	Spot intensity
width	Spot width
background	Image background
offset	Camera offset
pi	Average target-specific binding probability
lamda	Non-specific binding rate
proximity	Proximity parameter
p(specific)	Average probability of there being any target-specific spot in an AOI image
95% UL	95% CI upper-limit
95% LL	95% CI lower-limit
SNR	Signal-to-noise ratio
MCC	Matthews correlation coefficient
TP	True positives
FN	False negatives
TN	True negatives
FP	False positives

### Sheet: Simulation inputs
	width	gain	pi	lamda	proximity	offset	height	background	N	F	P
sigma1l0.15	1.4	7	0.15	0.15	1	90	3000	150	10	500	14
sigma2l0.15	1.4	7	0.15	0.15	2	90	3000	150	10	500	14
sigma1.5l0.15	1.4	7	0.15	0.15	1.5	90	3000	150	10	500	14

### Sheet: sigma1l0.15
	Mean	95% LL	95% UL	True
gain	7.0297	7.0088	7.0508	7
proximity	0.9586	0.9006	1.0241	1
lamda	0.1439	0.1334	0.1545	0.15
pi	0.1428	0.1288	0.1577	0.15
Keq	0.1667	0.1475	0.1869
SNR	3.8266			3.7589
MCC	0.9392
Recall	0.9718
Precision	0.9247
TN	2118
FP	28
FN	10
TP	344
p(specific)	0.9553	0.7366	0.9873

### Sheet: sigma2l0.15
	Mean	95% LL	95% UL	True
gain	7.0179	6.997	7.039	7
proximity	1.9624	1.8384	2.089	2
lamda	0.1445	0.1335	0.1556	0.15
pi	0.1467	0.1311	0.1633	0.15
Keq	0.1721	0.1508	0.1951
SNR	3.7909			3.7589
MCC	0.8345
Recall	0.935
Precision	0.79
TN	2058
FP	88
FN	23
TP	331
p(specific)	0.8377	0.4214	0.9576

### Sheet: sigma1.5l0.15
	Mean	95% LL	95% UL	True
gain	7.0222	7.0012	7.0433	7
proximity	1.4904	1.3984	1.5927	1.5
lamda	0.1442	0.1334	0.155	0.15
pi	0.1467	0.1318	0.1625	0.15
Keq	0.1721	0.1518	0.194
SNR	3.8203			3.7589
MCC	0.8904
Recall	0.9661
Precision	0.8507
TN	2086
FP	60
FN	12
TP	342
p(specific)	0.9046	0.5524	0.9714
